# Validation and delineation of a locus conferring Fusarium crown rot resistance on 1HL in barley by analysing transcriptomes from multiple pairs of near isogenic lines

**DOI:** 10.1101/628420

**Authors:** Shang Gao, Zhi Zheng, Jonathan Powell, Ahsan Habib, Jiri Stiller, Meixue Zhou, Chunji Liu

## Abstract

**Background:** *Fusarium* crown rot (FCR) is a chronic and severe disease in cereal production in semi-arid regions worldwide. One of the putative quantitative trait locus (QTL) designated as *Qcrs.cpi-1H* has been previously mapped on chromosome arm 1HL in barley.

**Results:** In this study, five pairs of near-isogenic lines (NILs) targeting the 1HL locus were developed. Analysing the NILs found that the resistant allele at *Qcrs.cpi-1H* significantly reduced FCR severity. Transcriptomic analysis was then conducted against three of the NIL pairs, which placed the *Qcrs.cpi-1H* locus in an interval spanning about 11 Mbp. A total of 56 expressed genes bearing SNPs were detected in this interval, which would facilitate detailed mapping as well as cloning gene(s) underlying the resistance locus. Also, five differentially expressed genes (DEGs) bearing non-synonymous SNPs were identified in the interval. Differences in DEGs regulated by *Qcrs.cpi-1H* those by *Qcrs.cpi-4H* (another known locus conferring FCR resistance) indicate that different mechanisms could be involved in their resistance.

**Conclusion:** NILs developed in this study and the transcriptomic sequences obtained from them did not only allow the validation of the resistance locus *Qcrs.cpi-1H* and the identification of candidate genes underlying its resistance, they also allowed the delineation of the resistance locus and the development of SNPs markers which formed a solid base for detailed mapping as well as cloning gene(s) underlying the locus.
