## Supplementary material for "Validation and delineation of a locus conferring Fusarium crown rot resistance on 1HL in barley by analysing transcriptomes from multiple pairs of near isogenic lines": Table S1-S4

### Sheet: Supplementary Table  1
Table S1 Primer sequences and results of qPCR validation of RNA-Seq experiments. qPCR results for 3 selected differential expressed genes between the mock and inoculated isolines among the three pairs of NILs. The fold-change of qPCR result for each gene are generally in agreement with with RNA-seq results.
Gene ID	Primer 5' -> 3'	Genotype / Mock_vs_FP	log₂FC Cuffdiff	log₂FC qPCR
HORVU1Hr1G092240	Forward : GGAAGCGGCCACTAGCAAAA	NIL1_R	1.79299	2.42409
	Reverse : ACCAAATCCGCCATCACCAA	NIL1_S	0.8542	0.264745
		NIL2_R	6.21475	6.13716
		NIL2_S	0.31874	-0.594141
		NIL3_R	3.30514	3.12645
		NIL3_S	4.46346	3.80489
HORVU1Hr1G092250	Forward : AAACTCGGCGAAGGTGGATT	NIL1_R	1.4552	1.75571
	Reverse : TCTTCACTGCGATCTCGTCG	NIL1_S	1.89175	1.91955
		NIL2_R	2.61626	2.15613
		NIL2_S	2.42931	2.95807
		NIL3_R	2.87325	3.91251
		NIL3_S	2.16148	2.12685
HORVU1Hr1G092300	Forward : GCTAGCTCCACTATGCAGACC	NIL1_R	1.63132	2.46307
	Reverse : CATCCTCCCATAGCACACGC	NIL1_S	3.75079	3.8406
		NIL2_R	3.75329	4.81967
		NIL2_S	3.13003	3.70136
		NIL3_R	0.9542	0.0695259
		NIL3_S	2.9648	3.27683

### Sheet: Supplementary Table 2
Table S2 Differentally expreessed genes (DEG) and SNP-inclusion genes within the SNP consensus area of three NIL pairs. Log2Fold Changes for each DEG and HEG in different comparison were listed left (FDR ≤ 0.05). 'MOCK' = mock-inoculation; 'FP' = Fp-inoculation; 'R' = resistant isoline; 'S' = susceptible isoline. For DEG, postive value means the gene was up-regulated after Fp-inoculation; negativ…					Log2 fold change of Differential Expressed Gene (DEG)
Gene ID	Gene description	Position on Chr1H	DEG	SNP-Inclusion	NIL1_R/MOCK_vs_FP	NIL1_S/MOCK_vs_FP	NIL2_R/MOCK_vs_FP	NIL2_S/MOCK_vs_FP	NIL3_R/MOCK_vs_FP	NIL3_S/MOCK_vs_FP		MOCK/NIL1_R_vs_S	FP/NIL1_R_vs_S	MOCK/NIL2_R_vs_S	FP/NIL2_R_vs_S	MOCK/NIL3_R_vs_S	FP/NIL3_R_vs_S
HORVU1Hr1G088680	Receptor-like protein kinase	542278997-542283165	P			3.4621		2.77871	2.684	3.5131			1.74254
HORVU1Hr1G088840	Phospholipase A1-II 7	542732271-542733976	P		1.36161	1.8493	1.3656		1.476					0.583569
HORVU1Hr1G088900	Chlorophyll a-b binding protein, chloroplastic	543028066-543029183	P									inf		inf	inf	inf	inf
HORVU1Hr1G089430	GTPase Era	543855491-543858397		P
HORVU1Hr1G089440	AdoMet-dependent rRNA methyltransferase spb1	543860822-543863405		P
HORVU1Hr1G089830	Dehydrogenase/reductase SDR family member 12	544907085-544909570	P		0.845218	2.66413	2.79941	2.23132	2.9777	3.52299							1.05645
HORVU1Hr1G090860	unknown function	547147440-547147958		P						2.66287							1.98204
HORVU1Hr1G090930	unknown function	547193115-547193424		P			2.72239			2.5328
HORVU1Hr1G090940	mitogen-activated protein kinase 16	547198272-547203283		P								-0.8548			-0.655058
HORVU1Hr1G090990	Protein CHUP1, chloroplastic	547248283-547253855		P
HORVU1Hr1G091090	Delta(14)-sterol reductase	547416351-547420587		P								0.71567
HORVU1Hr1G091130	Flavin-containing monooxygenase family protein	547458424-547460494		P			1.26446	0.8749
HORVU1Hr1G091210	N-terminal protein myristoylation	547726784-547732874		P
HORVU1Hr1G091340	Protein of unknown function (DUF1645)	548076382-548078528		P
HORVU1Hr1G091350	dihydroflavonol 4-reductase	548123982-548126840		P
HORVU1Hr1G091370	Histone H2B.3	548172665-548174339	P									-3.1519	-2.89564	-3.1372	-3.4603	-2.47672	-2.87198
HORVU1Hr1G091390	Amidase family protein	548302372-548302861		P
HORVU1Hr1G091400	dihydroflavonol 4-reductase-like1	548326843-548327999		P										0.807374
HORVU1Hr1G091420	Glutamyl-tRNA(Gln) amidotransferase subunit A	548346954-548349753		P
HORVU1Hr1G091430	Pectin lyase-like superfamily protein	548350595-548354473		P
HORVU1Hr1G091450	GATA transcription factor 19	548410770-548411931		P
HORVU1Hr1G091460	sugar transporter 9	548448567-548453735		P
HORVU1Hr1G091660	unknown function	548903787-548905310		P
HORVU1Hr1G091710	Phosphatidate cytidylyltransferase, mitochondrial	548928422-548934570		P
HORVU1Hr1G091730	Kinase-related protein of unknown function (DUF1296)	548962399-548968428		P
HORVU1Hr1G091820	Chaperone protein DnaJ	549043298-549046643		P
HORVU1Hr1G091850	unknown function	549111088-549112513		P
HORVU1Hr1G091870	Protein REDUCED WALL ACETYLATION 3	549125830-549131789		P
HORVU1Hr1G091880	solanesyl diphosphate synthase 1	549152011-549155706		P
HORVU1Hr1G091890	mitogen-activated protein kinase 16	549181106-549187019		P
HORVU1Hr1G092110	Asparagine synthetase [glutamine-hydrolyzing] 2	549769695-549775710		P								0.651444	1.1181	0.889922	0.784583
HORVU1Hr1G092120	Mitochondrial import receptor subunit TOM7-1	549777175-549778183		P
HORVU1Hr1G092130	WRKY DNA-binding protein 23	549783755-549787242	P	P		2.5511		1.86281	2.367	2.3181
HORVU1Hr1G092150	Carboxypeptidase Y homolog A	549808830-549811037		P
HORVU1Hr1G092240	Glucan endo-1,3-beta-glucosidase 13	550241471-550244025	P	P	1.79299		6.21475		3.3514	4.46346					-2.52934	-1.70715
HORVU1Hr1G092250	receptor kinase 2	550253355-550257091	P	P	1.4552	1.89175	2.61626	2.42931	2.87325	2.16148						1.49196
HORVU1Hr1G092270	Phox-associated domain;Phox-like;Sorting nexin, C-terminal	550268432-550275096		P
HORVU1Hr1G092300	receptor kinase 2	550315164-550316894	P	P	1.63132	3.7579	3.75329	3.133		2.9648					-1.42428
HORVU1Hr1G092310	Glucan endo-1,3-beta-glucosidase 13	550318133-550320269		P			inf										2.06618
HORVU1Hr1G092440	P-loop containing nucleoside triphosphate hydrolases superfamily protein	550543149-550549150	P	P		1.6194	1.3966	1.39496	1.64	1.23813		-1.824		-0.833539	-0.824755
HORVU1Hr1G092540	Harpin-induced protein	550793659-550794979		P								-1.4941			-1.39378
HORVU1Hr1G092550	LRR receptor-like serine/threonine-protein kinase GSO2	550797550-550799398		P
HORVU1Hr1G092650	UDP-Glycosyltransferase superfamily protein	551275921-551277962		P	3.2224			5.14538	2.9943	4.93696							0.94832
HORVU1Hr1G092670	Late embryogenesis abundant protein	551304003-551304950	P	P								1.4246	1.5221	1.47604	1.04241	1.85494	1.04681
HORVU1Hr1G092680	FAD-binding Berberine family protein	551348183-551350220	P	P	1.3751		2.17391	inf	4.42833	4.6254				-inf	-1.45936
HORVU1Hr1G092710	calcium-dependent protein kinase 6	551377425-551382667		P
HORVU1Hr1G092730	Protein ABIL1	551380830-551384699		P
HORVU1Hr1G092820	undescribed protein	551525469-551526256		P
HORVU1Hr1G092850	unknown function	551572638-551574240		P
HORVU1Hr1G092860	Mitochondrial substrate carrier family protein	551573220-551578574		P
HORVU1Hr1G092890	putative indole-3-acetic acid-amido synthetase GH3.9	551611600-551617874		P
HORVU1Hr1G092950	Transducin family protein / WD-40 repeat family protein	551836722-551841066		P
HORVU1Hr1G092960	Transmembrane amino acid transporter family protein	551846105-551849288		P						1.68597
HORVU1Hr1G092980	extra-large G-protein 1	551854840-551859914		P
HORVU1Hr1G093000	B-block binding subunit of TFIIIC	552223673-552360237		P
HORVU1Hr1G093120	Transducin/WD40 repeat-like superfamily protein	552384033-552385404	P	P								-2.78564	-2.43715	-2.25488	-2.87063	-2.86197	-2.37476
HORVU1Hr1G093220	Pentatricopeptide repeat-containing protein	552516059-552519048		P
HORVU1Hr1G093230	Protein phosphatase 2C family protein	552521506-552527950		P
HORVU1Hr1G093240	CTP synthase family protein	552531191-552536054		P
HORVU1Hr1G093350	plastid transcriptionally active 14	552686367-552688044		P
HORVU1Hr1G093480	tryptophan synthase alpha chain	553136153-553139528	P		0.773125	1.13153	1.348	1.42839	1.71917	2.64854
HORVU1Hr1G093720	Bifunctional dihydroflavonol 4-reductase/flavanone 4-reductase isoform 1	553850633-553854857		P

### Sheet: Supplementary Table 3
Table S3 Anntation of non-synonymous SNPs within the consensus region. $: "-" means the SNP was not beared by high confidacne (HC) gene. * blank cell means no amino acid change was detected.
Gene ID $		SNP Position	R allele	S allele	non-synonymous substitution*
HORVU1Hr1G088600	General transcription factor 3C polypeptide 2	542071798	C	G	Pro403Ala
		542074471	C	G	Gln24Glu
		542074523	A	G
HORVU1Hr1G088760	Eukaryotic translation initiation factor 3 subunit D	542659332	G	A
		542659335	G	A
		542659341	G	A
		542659347	T	C
HORVU1Hr1G089360	aspartic proteinase A1	543766116	A	G
		543766224	T	C
		543765884	G	A
		543766135	G	A
		543766187	T	C
		543766306	A	G
HORVU1Hr1G089380	Subtilisin-like protease	543803110	A	G
		543804005	T	C
		543803194	A	C	Asn323Lys
		543803201	A	G	Ala326Thr
		543803942	A	C	Phe413Leu
		543803946	C	A	Thr415Pro
		543803998	C	T	Leu432Pro
		543804740	G	C	Ala544Gly
		543804796	G	A	Ile563Val
		543804916	C	A
		543805390	C	T
		543805538	T	A
HORVU1Hr1G089430	GTPase Era	543855503	A	G
		543855512	A	G
		543857062	G	A
		543858151	G	T
HORVU1Hr1G089440	AdoMet-dependent rRNA methyltransferase spb1	543859536	T	A
		543863129	G	C	Ala850Gly
HORVU1Hr1G090870	2-oxoglutarate (2OG) and Fe(II)-dependent oxygenase superfamily protein	547147583	C	T
		547147682	G	C
		547147739	C	T
HORVU1Hr1G090940	mitogen-activated protein kinase 16	547193256	G	A
		547198379	G	C
		547198387	A	G
		547198473	C	T
		547198996	G	A
		547201886	T	C
		547203025	A	C	Phe72Val
HORVU1Hr1G090990	Protein CHUP1, chloroplastic	547248800	C	T
		547249053	A	G
		547249500	C	T
		547249788	G	A
		547249803	T	C
		547249812	T	C
		547249959	G	A
		547250830	T	C
		547250968	A	G
		547251097	C	T
		547251310	C	G
		547251375	G	A	Arg448Lys
		547251582	C	T	Ala517Val
		547251595	A	G
		547251610	C	A
		547251649	C	T
		547251793	G	C
		547251811	G	A
		547251877	C	T
		547251886	G	A
		547251958	C	G
		547251970	T	C
		547252006	C	A
		547252030	G	A
		547252256	T	C
		547252590	T	C
		547252596	A	G
		547253252	T	C
HORVU1Hr1G091090	Delta(14)-sterol reductase	547416461	C	T	Leu37Pro
		547416532	C	G	Arg65Gly
HORVU1Hr1G091130	Flavin-containing monooxygenase family protein	547458492	T	A
HORVU1Hr1G091210	N-terminal protein myristoylation	547727340	A	G
		547727341	T	G
		547727527	G	A	Arg412*
HORVU1Hr1G091230	Protein kinase superfamily protein	547771549	T	C
		547771578	G	A	Lys40Arg
		547771648	G	C
		547772944	A	G
HORVU1Hr1G091350	dihydroflavonol 4-reductase	548124620	G	A	Ser47Leu
		548126766	G	T	Ser24Arg
HORVU1Hr1G091400	dihydroflavonol 4-reductase-like1	548326964	A	G	Cys182Arg
		548327047	C	A
HORVU1Hr1G091420	Glutamyl-tRNA(Gln) amidotransferase subunit A	548347971	A	G	Ile158Met
		548348041	C	A
		548348094	A	G
		548348160	G	T
		548349281	G	A	Asp247Asn
		548349463	C	T	Arg281Cys
		548349467	T	C	Val282Ala
		548349496	C	G	Gln292Glu
		548349669	G	A
		548349784	A	T
		548349811	T	C
		548349871	A	G
		548351333	T	C
		548351584	T	G
		548351797	C	T
HORVU1Hr1G091430	Pectin lyase-like superfamily protein	548351462	A	G	Ter60Glnext*?
		548351535	G	A	Ser469Leu
		548352965	G	A	Pro168Ser
		548354572	A	G
HORVU1Hr1G091450	GATA transcription factor 19	548410837	C	T	Ala23Val
HORVU1Hr1G091460	sugar transporter 9	548448926	A	G
HORVU1Hr1G091670	unknown function	548904916	G	A
		548905154	T	C
HORVU1Hr1G091710	Phosphatidate cytidylyltransferase, mitochondrial	548928574	C	T
		548934435	A	G
		548934549	G	C
HORVU1Hr1G091730	Kinase-related protein of unknown function (DUF1296)	548966226	C	A
		548966529	A	G	Gln317Arg
		548967356	A	G
		548967399	T	C
		548967433	T	C
		548967982	T	C	Ser565Pro
		548968328	C	T	Ser652Leu
		548968425	C	T
		548968535	A	G
HORVU1Hr1G091860	SEC14 cytosolic factor	549125594	G	C
		549125692	G	A
		549128554	C	A
		549128573	T	C
		549128689	G	A
HORVU1Hr1G091870	Protein REDUCED WALL ACETYLATION 3	549125836	A	T
		549126247	A	T
		549126274	C	T
		549127780	T	C
		549128313	G	T
		549128382	G	A
		549129011	C	T
		549129077	G	A
		549130105	C	T
HORVU1Hr1G091880	solanesyl diphosphate synthase 1	549154236	T	C
		549154643	T	C
		549155475	A	G
HORVU1Hr1G091890	mitogen-activated protein kinase 16	549181405	C	A
		549181618	T	C	His410Arg
		549181759	C	G	Met617Ile
		549186864	A	G	Ser51Pro
HORVU1Hr1G092110	Asparagine synthetase [glutamine-hydrolyzing] 2	549771773	G	C	Thr179Ser
		549774228	T	C
		549774270	T	G
		549775012	T	C
		549775347	C	T	Ser608Pro
		549775349	A	G
		549777897	G	T
		549778133	G	A	Ser17Pro
		549778134	T	C
HORVU1Hr1G092130	WRKY DNA-binding protein 23	549786742	C	T
		549786751	C	G
		549786855	C	T	Val301Ala
		549787021	G	T
HORVU1Hr1G092150	Carboxypeptidase Y homolog A	549809435	A	C
		549809849	T	C
		549809879	C	G	Lys161Asn
		549810050	C	G
		549810091	A	G	Arg232His
HORVU1Hr1G092240	Glucan endo-1,3-beta-glucosidase 13	550242185	C	T	Tyr115His
		550242217	C	G
		550242253	A	T
		550242495	A	G	Ser218Asn
		550242504	G	A	Asp221Gly
		550243120	A	C
		550243135	T	C
		550243383	A	G	Arg514Lys
		550243719	C	A
		550243781	C	G
		550243791	G	A
HORVU1Hr1G092250	receptor kinase 2	550254371	G	T	Ile539Leu
		550256447	C	T
HORVU1Hr1G092270	Phox-associated domain;Phox-like;Sorting nexin, C-terminal	550268108	A	G
		550268148	A	G
		550268420	T	C
		550268444	A	G
		550270326	G	A	Val832Ala
		550271695	C	T	Ile645Val
		550272101	T	C	Trp509*
		550274009	T	C
		550274014	T	C	Asp99Asn
HORVU1Hr1G092300	receptor kinase 2	550314190	T	C	Arg17Cys
		550314245	A	G	Glu37Lys
		550314865	C	G	Val242Leu
		550314901	G	C	Ile255Met
		550314954	T	C	Ala273Val
		550316430	T	C
		550316934	C	T	Met623Thr
HORVU1Hr1G092310	Glucan endo-1,3-beta-glucosidase 13	550319546	C	G	Leu165Val
		550320014	G	C	Val9Leu
HORVU1Hr1G092440	P-loop containing nucleoside triphosphate hydrolases superfamily protein	550546349	T	A	Ser110Thr
		550548215	A	G
		550548606	G	T
		550548828	T	C
HORVU1Hr1G092550	LRR receptor-like serine	550793985	C	T
		550794042	C	T
		550794366	G	A
		550794710	C	G
		550794782	A	G
		550794815	T	C
		550797770	G	C
		550797775	A	T
		550798395	T	C
		550798541	A	C
		550799298	A	C
HORVU1Hr1G092670	General transcription factor 3C polypeptide 2	551304090	A	G
		551304229	A	G
HORVU1Hr1G092680	FAD-binding Berberine family protein	551348647	C	T
		551349019	T	C
		551349144	C	T
HORVU1Hr1G092690	Zinc finger (C3HC4-type RING finger) protein family-like	551349566	G	T	Ala190Ser
		551349586	C	G
		551349712	T	C
		551349826	T	C
		551349832	C	G
		551350133	G	A
HORVU1Hr1G092710	calcium-dependent protein kinase 6	551377687	C	G
		551378246	C	T
HORVU1Hr1G092730	Protein ABIL1	551380075	T	C
		551381505	T	C
		551381963	T	C
		551382178	C	T	Asp267Asn
		551382208	C	T	Val257Ile
		551383368	T	G
		551383398	C	A
		551383475	G	A
		551384703	G	A
HORVU1Hr1G092820	undescribed protein	551525513	G	C
HORVU1Hr1G092860	Mitochondrial substrate carrier family protein	551573705	A	C
		551578342	G	T
HORVU1Hr1G092890	putative indole-3-acetic acid-amido synthetase GH3.9	551611746	A	G
		551612192	C	T
		551613377	C	T
		551613629	C	T
HORVU1Hr1G092950	Transducin family protein	551840572	C	G
HORVU1Hr1G092960	Transmembrane amino acid transporter family protein	551848496	G	A
		551848558	A	T
		551848722	C	A
HORVU1Hr1G092980	extra-large G-protein 1	551855426	T	C
		551855516	T	C
		551856617	G	A
		551857854	T	C	Asn270Asp
		551857873	G	A
		551858749	A	G	Leu38Ser
		551859074	G	T	Pro158Gln
		551859363	G	T	Gln62Lys
		551859398	C	G	Gly50Ala
		551859760	C	A
HORVU1Hr1G093000	B-block binding subunit of TFIIIC	552224084	C	G
		552225095	A	G
		552225926	A	G	Ser951Pro
		552227227	C	T	Val675Ile
		552227647	T	G
		552245295	C	G
		552358944	G	A	Ala214Val
		552359009	C	G
HORVU1Hr1G093120	Transducin	552384312	T	C
HORVU1Hr1G093230	Protein phosphatase 2C family protein	552516856	A	G
		552516962	A	G	Ala302Thr
		552516964	C	A
		552517114	G	C
		552517384	A	G
		552517487	A	T	Ser477Thr
		552517745	A	C
		552518855	G	A
		552521606	G	C
		552521871	C	T
		552527290	G	A
HORVU1Hr1G093240	CTP synthase family protein	552531199	T	C
		552535871	G	C	Cys577Trp
HORVU1Hr1G093350	plastid transcriptionally active 14	552686754	T	C
HORVU1Hr1G093720	Bifunctional dihydroflavonol 4-reductase	553850887	T	C
-		548077204	G	C
-		548077405	C	G
-		548077416	T	G	Thr238Lys
-		548078152	T	C
-		548302760	C	A
-		549043485	C	T	Ser34Phe
-		549044209	T	C
-		549044977	T	A
-		549045262	G	A
-		549045836	G	A
-		549046224	G	A
-		549046384	T	C
-		549111835	G	A
-		549304656	T	G
-		549304759	A	C
-		550557961	A	T
-		550557989	T	C
-		550659770	A	G
-		551276971	C	G
-		551277274	C	G
-		551277360	G	A	Gly443Glu
-		551277372	A	T	Gln447Leu
-		552516331	G	C	Asp91Glu

### Sheet: Supplementary Table  4
Table S4 Enriched GO terms associated with DEGs and HEGs
Note: In comparison column, 'CK' = mock-inoculation; 'FP'=F. p-inoculation; 'R' = resistant isoline; 'S' = susceptible isoline. 'O' column stands for three domains, 'C' = cellular component; 'F' = molecular function; 'P' = biological process. '#list' means the number of term-specific genes from input list. '#bg' means the number of term-specific genes from background. FDR <0.05.
Down-regulated DEG								Up-regulated DEG
Comparison	GO term	O	Description	#list	#bg	p-value	FDR	GO term	O	Description	#list	#bg	p-value	FDR
NIL1_R/CK_vs_FP								GO:0005506	F	iron ion binding	11	306	4.9e-06	0.00011
								GO:0020037	F	heme binding	10	251	5.2e-06	0.00011
								GO:0046906	F	tetrapyrrole binding	10	252	5.4e-06	0.00011
								GO:0070279	F	vitamin B6 binding	5	85	0.00019	0.0022
								GO:0043169	F	cation binding	22	1482	0.0003	0.0022
								GO:0046914	F	transition metal ion binding	15	826	0.00031	0.0022
								GO:0046872	F	metal ion binding	22	1481	0.0003	0.0022
								GO:0019842	F	vitamin binding	5	94	0.0003	0.0022
								GO:0030170	F	pyridoxal phosphate binding	5	85	0.00019	0.0022
								GO:0043167	F	ion binding	22	1512	0.00039	0.0024
								GO:0048037	F	cofactor binding	7	340	0.0056	0.032
NIL1_S/CK_vs_FP								GO:0004364	F	glutathione transferase activity	8	25	3.1e-08	7.1e-06
								GO:0016765	F	transferase activity, transferring alkyl or aryl (other than methyl) groups	8	39	1.4e-06	0.00016
								GO:0005524	F	ATP binding	21	409	0.00023	0.017
								GO:0020037	F	heme binding	15	251	0.00035	0.017
								GO:0046906	F	tetrapyrrole binding	15	252	0.00037	0.017
								GO:0005506	F	iron ion binding	16	306	0.00097	0.037
NIL2_R/CK_vs_FP								GO:0006725	P	cellular aromatic compound metabolic process	12	119	0.0001	0.042
								GO:0004364	F	glutathione transferase activity	8	25	2.1e-07	5.3e-05
								GO:0020037	F	heme binding	23	251	5.6e-07	5.3e-05
								GO:0046906	F	tetrapyrrole binding	23	252	6e-07	5.3e-05
								GO:0005506	F	iron ion binding	26	306	4.8e-07	5.3e-05
								GO:0016765	F	transferase activity, transferring alkyl or aryl (other than methyl) groups	8	39	8.3e-06	0.00059
								GO:0004867	F	serine-type endopeptidase inhibitor activity	5	18	9.1e-05	0.0054
								GO:0015171	F	amino acid transmembrane transporter activity	5	22	0.00026	0.0091
								GO:0005215	F	transporter activity	23	363	0.0002	0.0091
								GO:0005275	F	amine transmembrane transporter activity	5	22	0.00026	0.0091
								GO:0046943	F	carboxylic acid transmembrane transporter activity	5	22	0.00026	0.0091
								GO:0005342	F	organic acid transmembrane transporter activity	5	23	0.00032	0.01
								GO:0016758	F	transferase activity, transferring hexosyl groups	15	197	0.00035	0.011
								GO:0022804	F	active transmembrane transporter activity	13	162	0.00052	0.014
								GO:0016757	F	transferase activity, transferring glycosyl groups	17	262	0.00093	0.024
								GO:0005524	F	ATP binding	23	409	0.001	0.024
								GO:0004866	F	endopeptidase inhibitor activity	5	31	0.0014	0.03
NIL2_S/CK_vs_FP								GO:0004364	F	glutathione transferase activity	7	25	8.1e-07	9.8e-05
								GO:0020037	F	heme binding	20	251	1.1e-06	9.8e-05
								GO:0046906	F	tetrapyrrole binding	20	252	1.1e-06	9.8e-05
								GO:0005506	F	iron ion binding	21	306	6.2e-06	0.0004
								GO:0016765	F	transferase activity, transferring alkyl or aryl (other than methyl) groups	7	39	2e-05	0.001
								GO:0070279	F	vitamin B6 binding	9	85	0.00011	0.0039
								GO:0030170	F	pyridoxal phosphate binding	9	85	0.00011	0.0039
								GO:0019842	F	vitamin binding	9	94	0.00023	0.0074
								GO:0030414	F	peptidase inhibitor activity	5	34	0.0021	0.043
NIL3_R/CK_vs_FP								GO:0004364	F	glutathione transferase activity	8	25	1.1e-07	3.6e-05
								GO:0005506	F	iron ion binding	24	306	1.4e-06	0.00022
								GO:0004867	F	serine-type endopeptidase inhibitor activity	6	18	3.5e-06	0.00037
								GO:0016765	F	transferase activity, transferring alkyl or aryl (other than methyl) groups	8	39	4.7e-06	0.00037
								GO:0020037	F	heme binding	19	251	2.6e-05	0.0014
								GO:0046906	F	tetrapyrrole binding	19	252	2.7e-05	0.0014
								GO:0004866	F	endopeptidase inhibitor activity	6	31	0.0001	0.0047
								GO:0030414	F	peptidase inhibitor activity	6	34	0.00018	0.0071
								GO:0070279	F	vitamin B6 binding	9	85	0.00029	0.009
								GO:0030170	F	pyridoxal phosphate binding	9	85	0.00029	0.009
								GO:0004857	F	enzyme inhibitor activity	6	42	0.00059	0.015
								GO:0019842	F	vitamin binding	9	94	0.0006	0.015
NIL3_S/CK_vs_FP	GO:0031988	C	membrane-bounded vesicle	16	1055	0.0012	0.019	GO:0005506	F	iron ion binding	36	306	1.6e-08	6.6e-06
	GO:0031982	C	vesicle	16	1056	0.0012	0.019	GO:0004364	F	glutathione transferase activity	9	25	3.2e-07	6.5e-05
	GO:0016023	C	cytoplasmic membrane-bounded vesicle	16	1055	0.0012	0.019	GO:0020037	F	heme binding	28	251	1.6e-06	0.00012
	GO:0031410	C	cytoplasmic vesicle	16	1056	0.0012	0.019	GO:0016758	F	transferase activity, transferring hexosyl groups	24	197	1.8e-06	0.00012
								GO:0046906	F	tetrapyrrole binding	28	252	1.7e-06	0.00012
								GO:0016757	F	transferase activity, transferring glycosyl groups	29	262	1.2e-06	0.00012
								GO:0004867	F	serine-type endopeptidase inhibitor activity	7	18	3.7e-06	0.00021
								GO:0016765	F	transferase activity, transferring alkyl or aryl (other than methyl) groups	9	39	2e-05	0.001
								GO:0004866	F	endopeptidase inhibitor activity	7	31	0.00019	0.0087
								GO:0030414	F	peptidase inhibitor activity	7	34	0.00035	0.014
								GO:0022804	F	active transmembrane transporter activity	16	162	0.00092	0.031
								GO:0046914	F	transition metal ion binding	53	826	0.00088	0.031
								GO:0004857	F	enzyme inhibitor activity	7	42	0.0013	0.042
								GO:0019842	F	vitamin binding	11	94	0.0014	0.042
								GO:0030234	F	enzyme regulator activity	8	75	0.00058	0.015
Higher expression in R isoline								Higher expression in S isoline
Comparison	GO term	O	Description	#list	#bg	p-value	FDR	GO term	O	Description	#list	#bg	p-value	FDR
CK/NIL1_R_vs_S	GO:0009607	P	response to biotic stimulus	5	73	1.4e-05	0.00036	GO:0003700	F	transcription factor activity	5	347	0.0004	0.0055
								GO:0030528	F	transcription regulator activity	5	366	0.00051	0.0055
								GO:0003677	F	DNA binding	6	632	0.00099	0.0072
								GO:0005488	F	binding	17	4457	0.0047	0.02
								GO:0003676	F	nucleic acid binding	7	1140	0.0045	0.02
								GO:0043169	F	cation binding	7	1482	0.016	0.049
								GO:0043167	F	ion binding	7	1512	0.018	0.049
								GO:0046872	F	metal ion binding	7	1481	0.016	0.049
FP/NIL1_R_vs_S
CK/NIL2_R_vs_S
FP/NIL2_R_vs_S	GO:0016491	F	oxidoreductase activity	11	409	2e-06	4.4e-05
CK/NIL3_R_vs_S								GO:0020037	F	heme binding	5	251	0.00021	0.0032
								GO:0046906	F	tetrapyrrole binding	5	252	0.00022	0.0032
								GO:0005506	F	iron ion binding	5	306	0.00053	0.0051
FP/NIL3_R_vs_S								GO:0005506	F	iron ion binding	19	306	3.4e-09	3.5e-07
								GO:0020037	F	heme binding	17	251	5.8e-09	3.5e-07
								GO:0046906	F	tetrapyrrole binding	17	252	6.2e-09	3.5e-07
								GO:0046914	F	transition metal ion binding	27	826	1.5e-06	6.5e-05
								GO:0004364	F	glutathione transferase activity	5	25	7e-06	0.00024
								GO:0043169	F	cation binding	37	1482	1.2e-05	0.00031
								GO:0046872	F	metal ion binding	37	1481	1.2e-05	0.00031
								GO:0043167	F	ion binding	37	1512	1.9e-05	0.0004
								GO:0030170	F	pyridoxal phosphate binding	7	85	4.5e-05	0.00077
								GO:0070279	F	vitamin B6 binding	7	85	4.5e-05	0.00077
								GO:0016765	F	transferase activity, transferring alkyl or aryl (other than methyl) groups	5	39	6.7e-05	0.001
								GO:0019842	F	vitamin binding	7	94	8.6e-05	0.0012
